# Projection populations form a dorsoventral gradient of reward representations in the lateral septum

**DOI:** 10.64898/2026.10.20.760513

**Authors:** Jennifer Isaac, Sonia Karkare, Hymavathy Balasubramanian, Viktor Olah, Matthew Rowan, Malavika Murugan

## Abstract

Several decades ago, the septal region was identified as the most dependable location of intracranial self-stimulation (ICSS) in the brain, but the neural substrates that mediate septal self-stimulation are still unknown. One part of the septal region, the lateral septum (LS), contributes to a number of motivated behaviors and may promote reward-seeking. However, the LS contains different anatomical subregions, complicating the characterization of its reward representations. We examine the responses of LS neurons along its dorsoventral axis using cellular resolution calcium imaging during an operant assay. We find that a greater proportion of neurons are excited in response to sucrose reward in the dorsal LS, while a greater proportion are inhibited in response to sucrose reward in the ventral LS. Additionally, we identify two distinct LS projection populations, one to the nucleus accumbens (NAc) and another to the bed nucleus of the stria terminalis (BNST), which are located in the dorsal and ventral regions of the LS, respectively. These two projection populations also have opposing reward responses and their corresponding optogenetic manipulation supports ICSS. These findings demonstrate how LS projection populations contribute to its functional heterogeneity, especially as it pertains to reward-seeking behavior.
