## Supplementary Table 1 for "Projection populations form a dorsoventral gradient of reward representations in the lateral septum"

### Sheet: Figure 1
Figure 1B							Post-hoc t tests
Source'	SS'	df'	MS'	F'	Prob>F'		1	session 1	Figure 1B				Figure 1C
Groups'	39043	5	7808.6	14.0908	9.16085e-09		2	session 2	1	2	0.474954		1	2	0.00224089
Error'	29370.7	53	554.164	[]	[]		3	session 3	1	3	6.06972e-06		1	3	1.63095e-07
Total'	68413.7	58	[]	[]	[]		4	session 4	1	4	3.58171e-05		1	4	1.16946e-07
							5	session 5	1	5	4.2587e-06		1	5	1.14581e-07
Figure 1C							6	session 6	1	6	0.00751898		1	6	0.00162789
Source'	SS'	df'	MS'	F'	Prob>F'				2	3	0.00283607		2	3	0.0899215
Groups'	29.8282	5	5.96565	17.914	2.31158e-10				2	4	0.00519314		2	4	0.0125814
Error'	17.6498	53	0.333016	[]	[]				2	5	0.000373574		2	5	0.00266105
Total'	47.4781	58	[]	[]	[]				2	6	0.0433305		2	6	0.0887739
									3	4	0.997231		3	4	0.829471
									3	5	0.48215		3	5	0.316101
									3	6	0.596035		3	6	0.500947
									4	5	0.8024		4	5	0.9316
									4	6	0.740492		4	6	0.829162
									5	6	0.983992		5	6	0.983482

### Sheet: Figure 2
Figure 2A	Proportion z test
	Choice	Reward	Z statistic	P-value
Dorsal LS	0.387187	0.704735	8.5451	<0.000001
Intermediate LS	0.267327	0.676568	10.0902	<0.000001
Ventral LS	0.189591	0.579926	9.3042	<0.000001
Figure 2D	Proportion z test			Reward Excite		Reward Inhibit
	Reward Excite	Reward Inhibit	Comparisons	Z statistic	P-value	Z statistic	P-value
Dorsal LS	0.504178	0.200557	LSdvLSi	5.7578	8.52*10^-9	5.4373	5.41*10^-8
Intermediate LS	0.283828	0.392739	LSdvLSv	9.5502	<0.000001	6.5184	7.11*10^-11
Ventral LS	0.137546	0.442379	LSivLSv	4.2502	2.14*10^-5	1.2022	0.2293
Figure 2E	R≤	P-value
Linear correlation	0.7864	1.06*10^-5
Figure 2F	R≤	P-value
Linear correlation	0.4164	0.0094

### Sheet: Figure 3
Figure 3C,D
	Proportions	% Overlap	BNST	NAc
Overlap	0.00785083		0.983122	0.983051
LS-BNST	0.296042		0.973913	0.986425
LS-NAc	0.696107		0.984	0.995402
			1	1
			0.914286	0.982122
			1	1
		Average	97.5887	99.1167
		SEM	1.30124	0.338702
Figure 3F
First AP	P-value	Centroid Values	ML	DV
KS	7.6627*10^-60	LS-BNST	0.540247	-1.19201
		LS-NAc	0.539728	-0.454723
Second AP	P-value	Centroid Values	ML	DV
KS	5.7627*10-54	LS-BNST	0.70577	-0.851151
		LS-NAc	0.713392	-0.541147
Third AP	P-value	Centroid Values	ML	DV
KS	5.2948*10-43	LS-BNST	0.39697	-1.42089
		LS-NAc	0.537915	-0.583626
Figure 3J
	Šídák's multiple comparisons test
	Comparison of LS-BNST v LS-NAc	Adjusted P-value
	1	na
	2	0.9998
	3	0.6013
	4	0.3665
	5	0.3277
	6	0.456
	7	0.518
	8	0.5586
	9	0.6485
	10	0.9943
	11	0.9937
	12	0.9992
	13	>0.9999
	14	>0.9999
	15	>0.9999
	16	0.9998
	17	0.945
	18	0.9735
	19	0.9888
	20	0.9085
	21	0.8463
Figure 3J
	Šídák's multiple comparisons test
	Comparison of LS-BNST v LS-NAc	Adjusted P-value
	1	na
	2	na
	3	0.9907
	4	0.9826
	5	>0.9999
	6	0.9835
	7	0.9978
	8	0.9986
	9	0.8761
	10	0.9581
	11	0.7556
	12	0.9626
	13	>0.9999
	14	>0.9999
	15	>0.9999
	16	>0.9999
	17	0.9966
	18	>0.9999
	19	>0.9999
	20	>0.9999
	21	>0.9999
Figure 3L
	Unpaired t test	P-value
	LS-NAc v LS-BNST	0.002502
Figure 3M
	Unpaired t test	P-value
	LS-NAc v LS-BNST	0.021019
Figure 3N
	Unpaired t test	P-value
	LS-NAc v LS-BNST	0.407288
Figure 3O
	Unpaired t test	P-value
	LS-NAc v LS-BNST	0.061883
Figure 3P
	Unpaired t test	P-value
	LS-NAc v LS-BNST	0.17787
Figure 3Q
	Unpaired t test	P-value
	LS-NAc v LS-BNST	0.031285
Figure 3R
	Unpaired t test	P-value
	LS-NAc v LS-BNST	0.463703
Figure 3S
	Unpaired t test	P-value
	LS-NAc v LS-BNST	0.456929

### Sheet: Figure 4
Figure 4D							Post-hoc t tests
Source'	SS'	df'	MS'	F'	Prob>F'		1	session 1	Figure 4D				Figure 4E
Groups'	24733.8	3	8244.6	8.87357	0.000249749		2	session 2	1	2	0.0102196		1	2	0.102449
Error'	26944.4	29	929.119	[]	[]		3	session 3	1	3	0.00184549		1	3	0.0196857
Total'	51678.2	32	[]	[]	[]		4	session 4	1	4	0.00397026		1	4	0.130366
									2	3	0.666931		2	3	0.704274
									2	4	0.229843		2	4	0.757188
Figure 4E									3	4	0.64353		3	4	0.990341
Source'	SS'	df'	MS'	F'	Prob>F'
Groups'	17.7323	3	5.91075	4.35183	0.0119629
Error'	39.3885	29	1.35822	[]	[]
Total'	57.1208	32	[]	[]	[]
Figure 4F	Proportion z test
	LS-NAc	LS-BNST	Z statistic	P-value
Reward Excite	0.624079	0.0578512	10.9376	<0.000001
Reward Inhibit	0.14742	0.595041	9.9835	<0.000001
Figure 4G	Unpaired t test	P-value
		6.5664*10^-53
Figure 4H	R≤	P-value
Linear correlation	0.8801	6.42*10^-6
Figure 4I	R≤	P-value
Linear correlation	0.8132	6.09*10^-5

### Sheet: Figure 5
Figure 5D	Stimulated trials								Post-hoc t tests
	Source'	Sum Sq.'	d.f.'	Singular?'	Mean Sq.'	F'	Prob>F'		1	control, session #1		Figure 5D				Figure 5E
	virusType'	8358.3	2	0	4179.15	38.3867	3.3e-10		2	LS-NAc, session #1		0.984238	1	2		0.999973	1	2
	sessionNum'	179.106	2	0	89.5528	0.822567	0.446254		3	LS-BNST, session #1		0.999977	1	3		0.963244	1	3
	virusType*sessionNum'	2904.93	4	0	726.233	6.67065	0.000299		4	control, session #2		0.977964	1	4		0.601365	1	4
	Error'	4572.53	42	0	108.87	[]	[]		5	LS-NAc, session #2		0.000853	1	5		1	1	5
	Total'	16080.8	50	0	[]	[]	[]		6	LS-BNST, session #2		0.998864	1	6		0.239884	1	6
									7	control, session #3		0.933734	1	7		0.0999776	1	7
Figure 5E	Null Trials								8	LS-NAc, session #3		2.47e-05	1	8		0.524924	1	8
	Source'	Sum Sq.'	d.f.'	Singular?'	Mean Sq.'	F'	Prob>F'		9	LS-BNST, session #3		0.995072	1	9		0.017118	1	9
	virusType'	221.453	2	0	110.727	4.51959	0.016682					0.999751	2	3		0.997473	2	3
	sessionNum'	411.204	2	0	205.602	8.39219	0.000858			within same session		0.520983	2	4		0.841556	2	4
	virusType*sessionNum'	86.4039	4	0	21.601	0.881701	0.483116					0.015944	2	5		0.999609	2	5
	Error'	1028.97	42	0	24.4992	[]	[]					0.785879	2	6		0.450477	2	6
	Total'	1747.69	50	0	[]	[]	[]					0.383197	2	7		0.23147	2	7
												0.000605	2	8		0.78143	2	8
Figure 5F	Session 1											0.692374	2	9		0.0471781	2	9
		Sum Sq.'	d.f.'	Mean Sq.'	F'	Prob>F'						0.890237	3	4		0.998682	3	4
	Intercept:trialType	41.251	1	41.251	1.87009	0.193019						0.005517	3	5		0.921987	3	5
	Group:trialType	87.0657	2	43.5328	1.97353	0.175769						0.980519	3	6		0.912497	3	6
	Error	308.817	14	22.0583	[]	[]						0.791635	3	7		0.748666	3	7
												0.000217	3	8		0.99625	3	8
												0.955992	3	9		0.296278	3	9
Figure 5G	Session 3											2.96e-05	4	5		0.487214	4	5
		Sum Sq.'	d.f.'	Mean Sq.'	F'	Prob>F'						0.999995	4	6		0.998349	4	6
	Intercept:trialType	1570.82	1	1570.82	17.58	0.000903						1	4	7		0.978159	4	7
	Group:trialType	2800.6	2	1400.3	15.6716	0.000267						7.86e-07	4	8		1	4	8
	Error	1250.93	14	89.3524	[]	[]						1	4	9		0.652381	4	9
												0.000203	5	6		0.174056	5	6
Post-hoc t tests		1 - stimulated	2 - null	Prob>F'								1.44e-05	5	7		0.0667254	5	7
	Control	1	2	0.810533								0.969986	5	8		0.414372	5	8
	LS_BNST	1	2	0.556688								0.000122	5	9		0.0108013	5	9
	LS_NAc	1	2	5.46e-06								0.999784	6	7		0.999998	6	7
												6.57e-06	6	8		0.999515	6	8
												1	6	9		0.973163	6	9
Figure 5K	Stimulated trials											3.81e-07	7	8		0.9896	7	8
	Source'	SS'	df'	MS'	F'	Prob>F'						0.999985	7	9		0.994588	7	9
	Groups'	721.489	2	360.745	8.41019	0.00319014						3.91e-06	8	9		0.722126	8	9
	Error'	686.3	16	42.8937	[]	[]
	Total'	1407.79	18	[]	[]	[]
Post-hoc t tests
	Groups			Prob>F'
	1 - control	1	2	0.212075
	2 - LS-NAc	1	3	0.0424496
	3 - LS-BNST	2	3	0.00234981
Figure 5L
	Sum Sq.'	d.f.'	Mean Sq.'	F'	Prob>F'
Intercept:trialType	106.149	1	106.149	9.00685	0.00845934
Group:trialType	120.328	2	60.164	5.10496	0.0192857
Error	188.567	16	11.7854	1	0.5
Post-hoc t tests		1 - stimulated	2 - null	Prob>F'
	Control	1	2	0.476997
	LS_BNST	1	2	0.000923204
	LS_NAc	1	2	0.934029

### Sheet: Figure 6
Figure 6L	Stimulated v non-stimulated
	Paired t test	P-value
	LS-NAc	0.0414
	Control	0.748
Figure 6M	LS-NAc v Control
	Welch's t test	P-value
		0.0369

### Sheet: Supp Figure 2
Supplementary Figure 2C							Post-hoc t tests		Supp Figure 2C
LS-NAc							1	OP1	LS-NAc
Row	SumSq	DF	MeanSq	F	pValue		2	OP2	1	2	0.6258
(Intercept):Condition	3960.4	2	1980.2	23.7184	0.00015997		3	AP	1	3	0.0135
Error(Condition)	834.889	10	83.4889	1	0.5				2	3	0.0057
LS-BNST									Supp Figure 2G
Row	SumSq	DF	MeanSq	F	pValue		1	AP and OP1	LS-NAc
(Intercept):Condition	14.8889	2	7.4444	0.174	0.8463		2	AP and OP2	1	2	0.994566
Error(Condition)	171.111	4	42.7778	1	0.5		3	Reward OP1 and OP2	1	3	0.00126556
							4	Reward OP2 and OP1	1	4	0.00198103
Supplementary Figure 2F									2	3	0.00207753
Paired t test	P-value								2	4	0.00326155
LS-NAc	0.019453								3	4	0.995961
LS-BNST	0.738277
									LS-BNST
									1	2	1
Supplementary Figure 2G									1	3	0.0815172
LS-NAc									1	4	0.010806
Source'	SS'	df'	MS'	F'	Prob>F'				2	3	0.0815172
Columns'	5098.59	3	1699.53	13.2734	0.000131292				2	4	0.010806
Error'	2048.65	16	128.04	[]	[]				3	4	0.495084
Total'	7147.24	19	[]	[]	[]
LS-BNST
Source'	SS'	df'	MS'	F'	Prob>F'
Columns'	9665.54	3	3221.85	9.32097	0.00546241
Error'	2765.25	8	345.656	[]	[]
Total'	12430.8	11	[]	[]	[]

### Sheet: Supp Figure 3
Supplementary Figure 5B
Source'	Sum Sq.'	d.f.'	Singular?'	Mean Sq.'	F'	Prob>F'		1	LS-NAc control, session #1			0.96479	1	2
virusType'	116.667	1	0	116.667	3.26522	0.0791275		2	LS-BNST control, session #1			0.513247	1	3
sessionNum'	344.619	2	0	172.31	4.82252	0.0139431		3	LS-NAc control, session #2			0.760354	1	4
virusType*sessionNum'	44.3333	2	0	22.1667	0.620391	0.543384		4	LS-BNST control, session #2			0.178344	1	5
Error'	1286.29	36	0	35.7302	[]	[]		5	LS-NAc control, session #3			0.996169	1	6
Total'	1791.9	41	0	[]	[]	[]		6	LS-BNST control, session #3			0.137062	2	3
												0.287623	2	4
Supplementary Figure 5C									within same session			0.030076	2	5
Source'	Sum Sq.'	d.f.'	Singular?'	Mean Sq.'	F'	Prob>F'						0.784872	2	6
virusType'	17.3571	1	0	17.3571	0.42499	0.518598						0.998524	3	4
sessionNum'	411.619	2	0	205.81	5.03925	0.0117618						0.984082	3	5
virusType*sessionNum'	17.7143	2	0	8.85714	0.216867	0.806081						0.808285	3	6
Error'	1470.29	36	0	40.8413	[]	[]						0.888782	4	5
Total'	1916.98	41	0	[]	[]	[]						0.955817	4	6
												0.405526	5	6
												0.999685	1	2
												0.663017	1	3
												0.636982	1	4
												0.174584	1	5
												0.636982	1	6
												0.47952	2	3
												0.454113	2	4
												0.0961797	2	5
												0.454113	2	6
												1	3	4
												0.93876	3	5
												1	3	6
												0.949314	4	5
												1	4	6
												0.949314	5	6
